# PRDM9-mediated meiotic hotspot specification is constrained in humans despite extensive sequence diversity

**DOI:** 10.64898/2026.09.10.750150

**Authors:** Rachel L. Cosby, Marja Brolinson King, Alexandra M. Poch, M. Blake Evans, Dawn E. Watkins-Chow, Briana Young, Sherry Ralls, Veronica Gomez-Lobo, Kenneth I. Aston, Donald F. Conrad, Todd S. Macfarlan

## Abstract

PRDM9 specifies meiotic recombination hotspots through a rapidly evolving C2H2 zinc-finger (ZNF) coding minisatellite that determines DNA-binding specificity. Although this minisatellite harbors extraordinary allelic diversity in humans, the functional consequences of most naturally occurring variants remain unknown. Here we functionally characterize 80 human PRDM9 alleles using genome-wide chromatin profiling. Despite extensive sequence diversity within the ZNF array, most alleles function indistinguishably from common A and C hotspot-specifying alleles, revealing that human PRDM9 function is more constrained than its sequence variation predicts. In contrast, rare variants identified in infertile individuals occupy two functional extremes: abundant and novel DNA binding specificity or minimal DNA binding, suggesting that both gain- and loss-of-function alleles may disrupt symmetric hotspot specification during meiosis, plausibly contributing to human infertility. Together, our findings define the functional landscape of human PRDM9 variation and provide a framework for interpreting the impact of newly discovered PRDM9 alleles.
