## Supplemental Table 3 for "PRDM9-mediated meiotic hotspot specification is constrained in humans despite extensive sequence diversity"

### Sheet: Sheet1
Sample_ID	Variant	Type	Assay	Mark	Batch	Read_count	Percent_Mapped_Reads	FRIP	NSC	RSC	PBC1	PBC2	NRF	GFP_Filtered_Peak_Number	Promoter_Enrichment_Pval	Promoter_Enrichment_Z_score
1	GFP	NA	CUT&RUN	H3K4me3	1	31594584	90.93	0.36228	1.34197	2.84875	0.555613	2.27209	0.549938	NA	9.999e-05	430.178
2	dZNF	NA	CUT&RUN	H3K4me3	1	35731494	93.97	0.193462	1.18331	3.68289	0.640406	2.80495	0.635817	4813	9.999e-05	476.902
3	A	A	CUT&RUN	H3K4me3	1	28772671	92.46	0.244841	1.25101	2.76568	0.657835	2.93725	0.653562	10480	9.999e-05	450.913
4	B	A	CUT&RUN	H3K4me3	1	37820624	93.05	0.340812	1.30865	3.08232	0.584268	2.47893	0.569398	21380	9.999e-05	362.36
5	D	A	CUT&RUN	H3K4me3	1	38102698	93.18	0.217703	1.17766	1.93917	0.64135	2.78992	0.63915	19015	9.999e-05	438.941
6	E	A	CUT&RUN	H3K4me3	1	51407311	93.25	0.230281	1.1737	3.13954	0.585112	2.45298	0.576347	13736	9.999e-05	414.98
7	F	A	CUT&RUN	H3K4me3	1	38311338	93.36	0.313047	1.26963	2.78502	0.633218	2.7946	0.619655	9561	9.999e-05	436.295
8	L1	A	CUT&RUN	H3K4me3	1	38334308	92.25	0.367629	1.34917	2.98303	0.541586	2.24409	0.527912	16604	9.999e-05	401.932
9	H	A	CUT&RUN	H3K4me3	1	36876383	93.98	0.232024	1.21525	3.72525	0.674149	3.11958	0.666687	27051	9.999e-05	373.008
10	I	C	CUT&RUN	H3K4me3	1	41596840	92.63	0.39534	1.28947	2.87911	0.587159	2.4899	0.573529	45414	9.999e-05	284.923
11	X11	A	CUT&RUN	H3K4me3	1	41824656	92.84	0.384858	1.32855	2.71795	0.567392	2.33234	0.558824	16699	9.999e-05	389.846
12	L20	A	CUT&RUN	H3K4me3	1	39705681	93.01	0.252629	1.21326	3.36117	0.634249	2.74797	0.630388	24353	9.999e-05	391.305
13	AA11	A	CUT&RUN	H3K4me3	1	37811805	91.15	0.113216	1.1555	5.02573	0.635499	2.7497	0.634759	5434	9.999e-05	501.465
14	L43	A	CUT&RUN	H3K4me3	1	46180526	92.61	0.193835	1.15403	3.96924	0.623455	2.658	0.622457	33508	9.999e-05	338.336
15	X1	C	CUT&RUN	H3K4me3	1	31343217	92.26	0.329236	1.2871	2.94008	0.668989	3.0654	0.661005	24010	9.999e-05	357.965
16	L4	C	CUT&RUN	H3K4me3	1	47319693	94.26	0.047714	1.08509	2.59368	0.767957	4.30514	0.767406	3647	9.999e-05	524.784
17	A7	A	CUT&RUN	H3K4me3	1	24790795	90.42	0.335479	1.3944	3.1686	0.649174	2.89671	0.640259	5926	9.999e-05	435.38
18	M18	C	CUT&RUN	H3K4me3	1	35913353	88.92	0.310087	1.22899	2.55845	0.611631	2.58088	0.609751	48387	9.999e-05	303.022
19	X2	A	CUT&RUN	H3K4me3	2	26731532	91.66	0.452506	1.45566	2.92002	0.674529	3.18977	0.655713	24107	9.999e-05	357.419
20	X4	A	CUT&RUN	H3K4me3	2	40013209	93.19	0.102153	1.09657	3.10413	0.714416	3.54681	0.709316	8198	9.999e-05	441.926
21	X6	A	CUT&RUN	H3K4me3	2	35602370	92.2	0.288494	1.25104	2.73558	0.572563	2.43769	0.556394	20347	9.999e-05	399.304
22	X7	A	CUT&RUN	H3K4me3	2	34709081	93.47	0.0547616	1.07928	4.27439	0.812323	5.359	0.809715	1214	9.999e-05	496.108
23	X10	C	CUT&RUN	H3K4me3	2	42909393	86.74	0.136401	1.17513	6.24908	0.549644	2.275	0.545116	31112	9.999e-05	373.177
24	X13	A	CUT&RUN	H3K4me3	2	30279952	90.58	0.180315	1.17429	2.31001	0.70959	3.50143	0.703643	10445	9.999e-05	487.248
25	X18	A	CUT&RUN	H3K4me3	2	35904476	85.14	0.309745	1.25281	2.15262	0.708849	3.54134	0.695663	27627	9.999e-05	403.999
26	CH3	C	CUT&RUN	H3K4me3	2	36041453	92.59	0.462373	1.40706	2.61561	0.596135	2.61943	0.567575	31186	9.999e-05	336.296
27	L5	A	CUT&RUN	H3K4me3	2	40133390	91.65	0.303783	1.27661	3.10741	0.50202	2.14807	0.479018	28933	9.999e-05	370.324
28	L6	C	CUT&RUN	H3K4me3	2	33646518	91.27	0.405881	1.37108	2.50418	0.631911	2.84528	0.608756	20344	9.999e-05	364.072
29	L21	A	CUT&RUN	H3K4me3	2	33863692	90.19	0.196327	1.15908	2.34381	0.70995	3.52273	0.700883	9022	9.999e-05	410.989
30	L19	C	CUT&RUN	H3K4me3	2	38593526	91.11	0.222359	1.16697	2.67029	0.696673	3.38569	0.685917	17732	9.999e-05	441.848
31	L22	A	CUT&RUN	H3K4me3	2	33993159	91.74	0.282213	1.2366	2.50002	0.707321	3.5133	0.693978	12148	9.999e-05	422.087
32	L23	A	CUT&RUN	H3K4me3	2	29665401	91.33	0.333162	1.3209	2.77338	0.676978	3.1864	0.662844	16355	9.999e-05	403.325
33	L32	A	CUT&RUN	H3K4me3	2	26883582	88.75	0.200379	1.23214	3.88612	0.66111	3.0053	0.654435	14511	9.999e-05	427.33
34	L33	A	CUT&RUN	H3K4me3	2	30398803	89.22	0.230779	1.24147	3.60614	0.60489	2.58328	0.597592	12454	9.999e-05	429.764
35	L41	A	CUT&RUN	H3K4me3	2	59283920	88.89	0.538301	1.39659	2.47075	0.517178	2.26939	0.470532	26620	9.999e-05	315.736
36	A7	A	CUT&RUN	H3K4me3	2	30987162	89.36	0.215724	1.19413	2.42161	0.716295	3.58107	0.709176	4732	9.999e-05	489.625
37	AA11	A	CUT&RUN	H3K4me3	2	14402577	88.9	0.350321	1.57499	1.94902	0.657594	3.00264	0.646527	14421	9.999e-05	483.75
38	F	A	CUT&RUN	H3K4me3	2	44049722	91.63	0.389283	1.30649	2.19798	0.645156	2.91088	0.623758	14258	9.999e-05	409.697
39	L4	C	CUT&RUN	H3K4me3	2	36123653	91.9	0.311951	1.27437	2.40974	0.753063	4.24272	0.732772	8749	9.999e-05	420.246
40	C	C	CUT&RUN	H3K4me3	2	46127763	92.34	0.299282	1.20914	2.7126	0.605231	2.59095	0.594134	34424	9.999e-05	330.424
41	GFP	NA	CUT&RUN	H3K4me3	2	51406417	87.78	0.167059	1.14486	2.15889	0.571189	2.34303	0.571261	NA	9.999e-05	516.825
42	X3	A	CUT&RUN	H3K4me3	3	40604466	95.19	0.494256	1.44235	3.92702	0.347852	1.61923	0.34331	58403	9.999e-05	267.157
43	X8	C	CUT&RUN	H3K4me3	3	58693754	95.13	0.575562	1.40203	2.89484	0.378512	1.71105	0.362818	75755	9.999e-05	226.829
44	L3	A	CUT&RUN	H3K4me3	3	42521530	91.92	0.705262	1.79376	5.57987	0.220742	1.93367	0.167912	203800	9.999e-05	173.104
45	L7	A	CUT&RUN	H3K4me3	3	49825158	95.21	0.490876	1.48304	6.33603	0.265651	1.75384	0.227137	161275	9.999e-05	196.072
46	L8	C	CUT&RUN	H3K4me3	3	38093472	92.66	0.836046	2.10524	4.94639	0.241386	1.97271	0.171206	253681	9.999e-05	156.603
47	L10	A	CUT&RUN	H3K4me3	3	48090575	92.72	0.554958	1.45405	2.33127	0.217873	1.54646	0.213998	208992	9.999e-05	196.792
48	L11	A	CUT&RUN	H3K4me3	3	42524342	91.16	0.351831	1.27101	2.76757	0.350752	1.54607	0.363672	72609	9.999e-05	257.78
49	L12	A	CUT&RUN	H3K4me3	3	42640870	93.05	0.620348	1.63401	3.25404	0.379308	1.73391	0.359127	35515	9.999e-05	270.013
50	L14	C	CUT&RUN	H3K4me3	3	31775017	92.39	0.523113	1.54314	4.20034	0.233975	1.52538	0.230047	137642	9.999e-05	194.984
51	L15	C	CUT&RUN	H3K4me3	3	57351210	96.22	0.338844	1.26088	4.34313	0.402361	1.71177	0.40347	67914	9.999e-05	257.282
52	L16	C	CUT&RUN	H3K4me3	3	50130721	94.5	0.424031	1.25755	2.93337	0.45662	1.83026	0.460896	70669	9.999e-05	232.746
53	L17	C	CUT&RUN	H3K4me3	3	62034154	94.43	0.652235	1.48771	3.37209	0.296076	1.67908	0.265374	132540	9.999e-05	198.388
54	L18	C	CUT&RUN	H3K4me3	3	37387283	92.53	0.988315	2.15475	5.07177	0.250727	3.20907	0.113748	184826	9.999e-05	142.721
55	L34	A	CUT&RUN	H3K4me3	3	46997079	93.93	0.610483	1.52871	3.90823	0.271211	1.69794	0.23958	109547	9.999e-05	190.973
56	L36	A	CUT&RUN	H3K4me3	3	38023597	92.83	0.620065	1.59984	3.14027	0.24387	1.55507	0.232682	112549	9.999e-05	205.961
57	L39	A	CUT&RUN	H3K4me3	3	49001910	93.76	0.527956	1.40945	4.22231	0.289557	1.5962	0.277821	84092	9.999e-05	221.752
58	L44	A	CUT&RUN	H3K4me3	3	37452375	93.54	0.696697	1.68812	4.99902	0.236282	1.94273	0.184028	154552	9.999e-05	159.452
59	AA2	C	CUT&RUN	H3K4me3	3	44296000	93	0.829849	1.90227	4.18526	0.230355	2.16502	0.144613	269711	9.999e-05	144.312
60	M18	C	CUT&RUN	H3K4me3	3	16916587	82.89	0.793591	2.86082	11.538	0.24369	2.43254	0.153066	152904	9.999e-05	198.204
61	X6	A	CUT&RUN	H3K4me3	3	59113605	94.54	0.46374	1.34553	3.08119	0.363296	1.64937	0.355252	48184	9.999e-05	278.955
62	X7	A	CUT&RUN	H3K4me3	3	71997338	93.73	0.861652	1.81393	5.14015	0.221435	2.48979	0.119349	409387	9.999e-05	115.857
63	GFP	NA	CUT&RUN	H3K4me3	3	49880146	87.29	1.08832	2.47399	3.61162	0.225083	3.31849	0.0852287	NA	9.999e-05	164.803
64	X5	A	CUT&RUN	H3K4me3	4	41712295	95.31	0.499611	1.39856	3.03713	0.430986	1.87949	0.407715	35801	9.999e-05	309.748
65	X9	A	CUT&RUN	H3K4me3	4	44288931	96.3	0.479313	1.3453	3.04191	0.432849	1.82927	0.423565	56175	9.999e-05	277.129
66	L19	C	CUT&RUN	H3K4me3	4	40122342	96.02	0.399642	1.32313	3.10394	0.598411	2.58822	0.578561	23212	9.999e-05	280.219
67	L21	A	CUT&RUN	H3K4me3	4	40966316	95.09	0.644591	1.59874	1.77559	0.326605	1.8023	0.276299	95245	9.999e-05	337.338
68	AA2	C	CUT&RUN	H3K4me3	4	65349331	96.55	0.669906	1.48407	2.32809	0.513383	2.19341	0.464201	14973	9.999e-05	339.07
69	A/C	A/C	CUT&RUN	H3K4me3	4	29168722	92.34	0.505435	1.46956	3.17441	0.478563	2.11385	0.437942	45822	9.999e-05	283.493
70	A/B	A/A	CUT&RUN	H3K4me3	4	55758119	95.23	0.343552	1.21881	3.43459	0.559304	2.29442	0.552114	33324	9.999e-05	326.549
71	A/M18	A/C	CUT&RUN	H3K4me3	4	36517390	95.28	0.642167	1.596	3.08336	0.391801	1.87398	0.348101	56788	9.999e-05	265.285
72	A/E	A/A	CUT&RUN	H3K4me3	4	40944512	96	0.436073	1.39997	3.52352	0.376248	1.70406	0.366497	55073	9.999e-05	290.01
73	C/L4	C/C	CUT&RUN	H3K4me3	4	56522554	96.42	0.433384	1.27766	2.81124	0.558255	2.31641	0.542584	37630	9.999e-05	310.183
74	A/L4	A/C	CUT&RUN	H3K4me3	4	63432123	96.41	0.485982	1.28473	2.61969	0.548931	2.28054	0.529711	44817	9.999e-05	305.589
75	A/L14	A/C	CUT&RUN	H3K4me3	4	48702309	95.55	0.497567	1.38877	3.65922	0.315654	1.60745	0.307654	80139	9.999e-05	236.369
76	A/L19	A/C	CUT&RUN	H3K4me3	4	48656939	96.28	0.496118	1.34697	2.90296	0.423429	1.79603	0.415418	49120	9.999e-05	283.054
77	A	A	CUT&RUN	H3K4me3	4	37837094	94.26	0.415147	1.33041	3.49833	0.469982	1.95095	0.46195	40958	9.999e-05	312.908
78	C	C	CUT&RUN	H3K4me3	4	44146260	96.03	0.437447	1.29452	2.93204	0.47908	1.95432	0.473472	55061	9.999e-05	270.752
79	A7	A	CUT&RUN	H3K4me3	4	36445958	93.58	0.516513	1.51958	2.97061	0.37305	1.71946	0.355824	33192	9.999e-05	293.439
80	M18	C	CUT&RUN	H3K4me3	4	55541444	96.36	0.561714	1.36561	2.8468	0.426361	1.78607	0.419366	73455	9.999e-05	241.013
81	GFP	NA	CUT&RUN	H3K4me3	4	41990890	96.07	0.536507	1.59443	2.82884	0.361685	1.77129	0.329408	NA	9.999e-05	291.038
82	A	A	CUT&RUN	H3K4me3	5	49290069	87.47	0.219015	1.13923	1.65805	0.632488	2.75792	0.623847	18835	9.999e-05	449.889
83	A7	A	CUT&RUN	H3K4me3	5	70954278	89.15	0.428398	1.28494	2.40939	0.463692	1.97234	0.433573	31502	9.999e-05	341.506
84	N	A	CUT&RUN	H3K4me3	5	61031609	87.12	0.120832	1.09649	3.19129	0.595421	2.49774	0.591121	14077	9.999e-05	452.292
85	X7	A	CUT&RUN	H3K4me3	5	30830132	91.34	0.298729	1.25759	3.20228	0.526831	2.26394	0.501954	28778	9.999e-05	336.458
86	A/A7	A/A	CUT&RUN	H3K4me3	5	70015182	83.1	0.284624	1.18393	3.60779	0.374831	1.80371	0.332652	157157	9.999e-05	245.946
87	A/I	A/C	CUT&RUN	H3K4me3	5	33444561	82.38	0.418565	1.34897	3.97013	0.38195	1.84864	0.344088	77908	9.999e-05	222.023
88	A/L41	A/A	CUT&RUN	H3K4me3	5	32594709	69.5	0.253672	1.48315	1.09746	0.577231	2.59582	0.533821	79355	9.999e-05	396.011
89	A/X7	A/A	CUT&RUN	H3K4me3	5	58587265	89.83	0.0921533	1.11215	3.52832	0.525845	2.17852	0.514811	38510	9.999e-05	396.82
90	M2	A	CUT&RUN	H3K4me3	5	38673021	84.34	0.683194	1.81783	1.38414	0.307053	1.61637	0.259959	169739	9.999e-05	257.526
91	M3	A	CUT&RUN	H3K4me3	5	63656388	85.83	0.357605	1.24266	2.52149	0.508991	2.07834	0.496743	35605	9.999e-05	364.965
92	M5	A	CUT&RUN	H3K4me3	5	57460715	86.11	0.142755	1.11397	1.84302	0.653325	2.89049	0.650092	13227	9.999e-05	551.794
93	M7	A	CUT&RUN	H3K4me3	5	64627682	89.91	0.217477	1.14931	3.42767	0.530027	2.17157	0.521549	24243	9.999e-05	418.076
94	M8	A	CUT&RUN	H3K4me3	5	61608856	87.93	0.149008	1.10624	2.4778	0.587679	2.41872	0.587093	14204	9.999e-05	499.004
95	GFP	NA	CUT&RUN	H3K4me3	5	68000142	90.23	0.250026	1.1434	2.72681	0.257558	2.48352	0.140121	NA	9.999e-05	409.269
96	M9	A	CUT&RUN	H3K4me3	5	71239178	94.85	0.245186	1.17022	3.62261	0.420081	1.7495	0.420621	41925	9.999e-05	348.651
97	M10	A	CUT&RUN	H3K4me3	5	87354082	94.72	0.331399	1.19725	3.17166	0.335851	1.5702	0.332849	68437	9.999e-05	274.66
98	M11	A	CUT&RUN	H3K4me3	5	72108204	93.81	0.176317	1.11801	3.30125	0.537316	2.15054	0.538373	26018	9.999e-05	410.45
99	M13	C	CUT&RUN	H3K4me3	5	45571048	92.01	0.784789	2.08532	2.72881	0.258885	1.83982	0.189776	102006	9.999e-05	202.354
100	M14	C	CUT&RUN	H3K4me3	5	67767689	89.44	0.250593	1.2546	3.10845	0.300877	1.56469	0.289374	165565	9.999e-05	232.134
101	M16	A	CUT&RUN	H3K4me3	5	10424405	79.78	0.406682	2.07422	1.12712	0.422738	1.955	0.376208	75789	9.999e-05	347.08
102	M17	A	CUT&RUN	H3K4me3	5	2982345	84.02	0.514919	1.99769	0.113668	0.409216	2.23512	0.294085	48014	9.999e-05	307.807
103	M22	A	CUT&RUN	H3K4me3	5	96202327	91.25	0.735314	1.52802	2.25022	0.271474	1.80674	0.17952	261806	9.999e-05	185.262
104	GFP	NA	CUT&RUN	H3K4me3	5	42651312	84.87	0.633737	1.6777	2.33671	0.683507	3.5289	0.609974	NA	9.999e-05	198.371
105	A	A	CUT&RUN	H3K4me3	6	30190709	91.66	0.384156	1.33934	3.1428	0.652384	3.02977	0.627103	10304	9.999e-05	382.312
106	A7	A	CUT&RUN	H3K4me3	6	46802596	96.01	0.531389	1.41352	2.39958	0.649629	3.0748	0.601498	13001	9.999e-05	397.338
107	M18	C	CUT&RUN	H3K4me3	6	44643986	95.61	0.387958	1.27228	2.69741	0.643022	2.91872	0.619685	35870	9.999e-05	321.01
108	I	C	CUT&RUN	H3K4me3	6	37084150	93.06	0.51959	1.45896	3.12179	0.636318	2.97157	0.594665	20698	9.999e-05	326.632
109	L41	A	CUT&RUN	H3K4me3	6	32620644	92.51	0.448759	1.41603	3.25106	0.668822	3.26642	0.631574	14089	9.999e-05	365.153
110	N	A	CUT&RUN	H3K4me3	6	42730646	94.95	0.407291	1.32619	3.11659	0.616156	2.75513	0.585667	18685	9.999e-05	349.061
111	X7	A	CUT&RUN	H3K4me3	6	42577026	95.18	0.822228	1.82836	2.61933	0.561198	2.59295	0.471775	13560	9.999e-05	349.894
112	A/A7	A/A	CUT&RUN	H3K4me3	6	38608793	94.84	0.559897	1.49472	3.04955	0.628883	2.89573	0.584726	18231	9.999e-05	339.306
113	A/M18	A/C	CUT&RUN	H3K4me3	6	49017639	95.7	0.369028	1.25744	2.88715	0.688746	3.37136	0.661558	24711	9.999e-05	344.604
114	A/I	A/C	CUT&RUN	H3K4me3	6	57575929	95.23	0.38119	1.22643	2.66157	0.683039	3.32298	0.652619	23614	9.999e-05	342.218
115	A/L41	A/A	CUT&RUN	H3K4me3	6	40387221	93.5	0.463973	1.39548	3.04737	0.682535	3.3995	0.639632	14442	9.999e-05	356.388
116	A/N	A/A	CUT&RUN	H3K4me3	6	45282470	94.96	0.40583	1.28859	3.00013	0.663779	3.13817	0.633596	19501	9.999e-05	346.89
117	A/X7	A/A	CUT&RUN	H3K4me3	6	47529412	92.22	0.452664	1.37069	2.56968	0.614149	2.78957	0.570957	21887	9.999e-05	344.207
118	M12	C	CUT&RUN	H3K4me3	6	46014542	93.92	0.591865	1.48294	2.34941	0.621694	2.9266	0.557379	25940	9.999e-05	325.63
119	M15	A	CUT&RUN	H3K4me3	6	40659980	93.42	0.682315	1.67204	2.81747	0.624805	3.00049	0.550358	11380	9.999e-05	372.67
120	M17	A	CUT&RUN	H3K4me3	6	48453559	95.78	0.529379	1.40528	2.61394	0.613394	2.77697	0.565893	20276	9.999e-05	345.538
121	M20	A	CUT&RUN	H3K4me3	6	39251070	95.4	0.44878	1.38025	2.90639	0.698435	3.54897	0.660653	11289	9.999e-05	385.321
122	M21	A	CUT&RUN	H3K4me3	6	38445222	92.46	0.710428	1.63456	2.88985	0.639199	3.14357	0.567536	12604	9.999e-05	351.174
123	M25	A	CUT&RUN	H3K4me3	6	32661359	92.56	0.425056	1.40698	3.09857	0.703529	3.65025	0.667027	13209	9.999e-05	363.755
124	M26	A	CUT&RUN	H3K4me3	6	39056685	92.92	0.533202	1.48427	2.55679	0.678198	3.41774	0.623617	15324	9.999e-05	361.523
125	M28	C	CUT&RUN	H3K4me3	6	40596622	92.54	0.46315	1.39295	2.38707	0.64396	3.04351	0.598717	28343	9.999e-05	321.243
126	M31	A	CUT&RUN	H3K4me3	6	55460812	92.45	0.461921	1.32113	2.34237	0.63334	2.90562	0.590597	26024	9.999e-05	335.301
127	M32	A	CUT&RUN	H3K4me3	6	41676170	91.83	0.58191	1.5233	2.7852	0.63784	3.01027	0.583091	10569	9.999e-05	372.349
128	GFP	NA	CUT&RUN	H3K4me3	6	50885467	90.91	0.554893	1.43389	2.13989	0.683505	3.5289	0.609974	NA	9.999e-05	422.072
129	A	A	ChIP	H3K4me3	7	30357557	98.72	0.799198	1.51345	1.08135	0.891074	9.88424	0.876521	61373	9.999e-05	258.736
130	A	A	ChIP	H3K4me3	7	32747507	98.69	0.666428	1.33803	1.08616	0.895526	10.0217	0.884714	54405	9.999e-05	256.766
131	C	C	ChIP	H3K4me3	7	45252572	99.21	0.918987	1.27452	1.08304	0.892999	9.72739	0.883981	147041	9.999e-05	179.889
132	C	C	ChIP	H3K4me3	7	39822075	99.09	0.30243	1.06944	0.974173	0.921266	12.781	0.915605	72146	9.999e-05	286.429
133	L20	A	ChIP	H3K4me3	7	31364943	98.82	0.59587	1.24606	1.0853	0.907593	11.1694	0.898793	57455	9.999e-05	253.103
134	L20	A	ChIP	H3K4me3	7	42520281	99.05	0.455221	1.15338	1.03951	0.906603	10.9381	0.898662	59080	9.999e-05	284.314
135	L24	A	ChIP	H3K4me3	7	30447628	98.88	0.654437	1.38561	1.10126	0.896887	10.2406	0.884037	34753	9.999e-05	288.714
136	L24	A	ChIP	H3K4me3	7	39481889	98.96	0.442742	1.18605	1.05606	0.909409	11.3679	0.900181	55123	9.999e-05	296.289
137	M19	A	ChIP	H3K4me3	7	26741113	98.98	0.504283	1.30767	1.10581	0.910087	11.5553	0.900267	13659	9.999e-05	336.396
138	M19	A	ChIP	H3K4me3	7	32417462	99.17	0.215301	1.09475	0.973824	0.926656	13.8879	0.917939	5875	9.999e-05	441.798
139	M8del	A	ChIP	H3K4me3	7	40864807	99.15	0.77899	1.65356	1.07656	0.850082	7.60815	0.821155	17730	9.999e-05	317.657
140	M8del	A	ChIP	H3K4me3	7	36364656	98.99	0.420471	1.21382	1.04974	0.912453	11.8744	0.90242	21924	9.999e-05	305.75
141	GFP	NA	ChIP	H3K4me3	7	25724322	99.29	0.799635	1.73145	1.09038	0.87767	9.0131	0.859213	NA	9.999e-05	339.795
142	GFP	NA	ChIP	H3K4me3	7	31755487	99.22	0.524291	1.32616	1.06081	0.909147	11.6292	0.898067	NA	9.999e-05	288.308
143	A	A	ChIP	FLAG	7	33843466	95.31	0.0303198	1.09493	0.68312	0.747438	4.05877	0.733188	7926	NA	NA
144	A	A	ChIP	FLAG	7	28239358	82.79	0.0418942	1.13815	0.181219	0.740274	4.13001	0.685572	11512	NA	NA
145	C	C	ChIP	FLAG	7	17379604	95.98	0.237479	1.24369	0.849765	0.797863	5.04691	0.789751	66951	NA	NA
146	C	C	ChIP	FLAG	7	18296119	97.79	0.155905	1.17186	1.13693	0.805103	5.20468	0.798148	48426	NA	NA
147	L20	A	ChIP	FLAG	7	33508679	84.56	0.057085	1.10867	0.249045	0.765162	4.52101	0.723309	17229	NA	NA
148	L20	A	ChIP	FLAG	7	36807504	76.8	0.0679397	1.11268	0.150512	0.762895	4.58925	0.669377	23409	NA	NA
149	L24	A	ChIP	FLAG	7	30508278	92.22	0.0610183	1.12385	0.566616	0.761078	4.3222	0.742805	18495	NA	NA
150	L24	A	ChIP	FLAG	7	30097987	77.11	0.0453884	1.10938	0.135096	0.799732	5.55251	0.712118	35668	NA	NA
151	M19	A	ChIP	FLAG	7	35408836	88.3	0.0211493	1.10078	0.307881	0.712604	3.6515	0.682792	4558	NA	NA
152	M19	A	ChIP	FLAG	7	34605439	92.81	0.0215284	1.11359	0.546683	0.688234	3.33074	0.669409	5476	NA	NA
153	M8del	A	ChIP	FLAG	7	43113685	89.41	0.0157521	1.11293	0.276716	0.650826	3.02649	0.608637	2526	NA	NA
154	M8del	A	ChIP	FLAG	7	38886578	97.66	0.0066573	1.08035	0.936451	0.726807	3.72295	0.716184	929	NA	NA
155	GFP	NA	ChIP	FLAG	7	29239870	95.14	0.00572846	1.01076	0.0453339	0.680931	3.23352	0.665572	NA	NA	NA
156	GFP	NA	ChIP	FLAG	7	41735386	97.74	0.00545529	1.11653	0.966658	0.584936	2.49415	0.571793	NA	NA	NA
157	L7	A	ChIP	FLAG	8	106424757	98.67	0.129513	1.11136	1.18604	0.642416	2.93856	0.626757	51073	NA	NA
158	L7	A	ChIP	H3K4me3	8	42155909	99.46	0.150671	1.71051	1.0936	0.61693	2.83715	0.591478	29075	9.999e-05	447.121
159	M18	C	ChIP	FLAG	8	73892588	99.07	0.020832	1.01629	0.108611	0.766803	4.38253	0.757093	17448	NA	NA
160	M18	C	ChIP	H3K4me3	8	57801984	99.7	0.276455	1.50412	1.11108	0.593357	2.77165	0.553015	33300	9.999e-05	397.864
161	A7	A	ChIP	FLAG	8	22779092	97.52	0.000323937	1.0184	0.0340784	0.721057	3.77561	0.70353	35	NA	NA
162	A7	A	ChIP	H3K4me3	8	101522687	99.31	0.319784	1.5936	1.14659	0.561309	2.66837	0.499898	12971	9.999e-05	418.337
163	E	A	ChIP	FLAG	8	82261188	98.81	0.00211763	1.10266	1.31889	0.598373	2.73808	0.568317	1254	NA	NA
164	E	A	ChIP	H3K4me3	8	138321593	99.48	0.215572	1.31358	0.996336	0.59138	2.67159	0.560822	17668	9.999e-05	458.572
165	GFP	NA	ChIP	H3K4me3	8	40420248	99.51	0.251422	1.51992	1.25543	0.608928	2.8398	0.57197	NA	9.999e-05	474.682
166	A	A	ChIP	H3K4me3	8	121848304	99.58	0.311762	1.42681	1.03232	0.608113	2.69324	0.587477	42682	9.999e-05	375.116
167	C	C	ChIP	H3K4me3	8	81119418	99.67	0.306008	1.33052	1.0449	0.635693	2.865	0.621598	84932	9.999e-05	308.322
