## Supplemental Table 4 for "PRDM9-mediated meiotic hotspot specification is constrained in humans despite extensive sequence diversity"

### Sheet: Sheet1
Variant_ID	AC_Type	Structural_Type	Binding_Type	Local_Binding_Affinity	Genomic_Occupancy	Empirical_Peak_Number	Binding_Rank	Motif_Number
A	A	AL	Canonical	0.703	31066.8	10682	26	162490
A7	A	DD	Weak/Non	0.415	16476.2	9362	67	NA
AA11	A	ID	Weak/Non	0.493	9845	202	55	NA
AA2	C	DD	Strong/Unique	0.454	139124	3148	62	53615
B	A	AL	Canonical	0.717	20682	21380	20	457842
C	C	CL	Canonical	0.823	75765.2	16982	11	218198
CH3	C	MS	Canonical	0.748	29107	31186	17	111404
D	A	ID	Weak/Non	0.692	18213	19015	28	81843
E	A	DD	Weak/Non	0.364	15044.5	2100	69	363474
F	A	DD	Weak/Non	0.441	11419	2671	64	6531
H	A	ID	Canonical	0.944	26236	27051	5	238713
I	C	ID	Strong/Unique	0.87	31799.5	56092	10	106417
L1	A	DD	Weak/Non	0.399	16229	16604	68	NA
L10	A	AL	Canonical	0.469	194361	208992	59	415613
L11	A	DD	Canonical	0.638	69359	72609	37	312006
L12	A	DD	Canonical	0.713	34819	35515	22	519456
L14	C	CL	Canonical	0.616	132192	137642	38	139005
L15	C	CL	Canonical	0.881	62921	67914	8	426729
L16	C	CL	Canonical	1.037	66861	70669	2	262057
L17	C	CL	Canonical	0.583	122316	132540	46	92574
L18	C	CL	Strong/Unique	0.697	179601	184826	27	97392
L19	C	ID	Weak Canonical	0.481	19623.5	5651	56	25923
L20	A	MS	Canonical	0.731	54363	16118	19	320266
L21	A	AL	Weak/Non	0.304	48628.5	4131	77	397764
L22	A	ID	Canonical	0.71	11717	12148	24	74253
L23	A	MS	Canonical	0.76	15743	16355	14	126305
L24	A	AL	Canonical	0.48	52063	15704	57	10042
L3	A	AL	Canonical	0.54	195696	203800	50	692006
L32	A	AL	Canonical	0.757	14242	14511	16	316016
L33	A	AL	Canonical	0.581	12239	12454	47	29507
L34	A	AL	Canonical	0.585	105781	109547	45	724688
L36	A	AL	Canonical	0.589	108092	112549	43	639345
L39	A	AL	Canonical	0.742	81345	84092	18	501731
L4	C	CL	Weak Canonical	0.563	6066	1028	49	168624
L41	A	AL	Weak Canonical	0.568	19690	4986	48	100473
L43	A	ID	Canonical	0.911	32234	33508	7	312432
L44	A	AL	Canonical	0.609	150423	154552	40	79261
L5	A	DD	Weak/Non	0.422	28321	28933	66	NA
L6	C	CL	Canonical	0.666	19335	20344	34	121613
L7	A	DD	Canonical	0.792	90315	8430	12	1508631
L8	C	CL	Canonical	0.519	240107	253681	52	332175
M10	A	AL	Canonical	0.331	64689	68437	73	1164322
M11	A	DD	Canonical	0.299	25067	26018	78	55049
M12	C	ID	Canonical	0.689	24954	25940	30	282158
M13	C	CL	Canonical	0.424	98273	102006	65	180764
M14	C	CL	Canonical	0.357	157821	165565	70	1853413
M15	A	AL	Weak/Non	0.599	11044	11380	42	1705000
M16	A	ID	Weak/Non	0.875	74132	75789	9	3451178
M17	A	DD	Canonical	0.651	19528	20276	36	203328
M18	C	MS	Strong/Unique	0.967	65449.8	71760	4	300173
M19	A	AL	Weak Canonical	0.156	25128	837	80	144998
M2	A	AL	Canonical	0.474	171078	169739	58	559297
M20	A	AL	Canonical	0.703	10982	11289	25	154614
M21	A	ID	Weak/Non	0.687	12360	12604	31	847312
M22	A	AL	Canonical	0.328	239985	261806	74	1425813
M25	A	ID	Canonical	0.682	12995	13209	32	55182
M26	A	AL	Canonical	0.652	14846	15324	35	106374
M28	C	CL	Canonical	0.678	27001	28343	33	115850
M3	A	DD	Canonical	0.445	33517	35605	63	1155076
M31	A	ID	Canonical	0.691	24060	26024	29	324502
M32	A	AL	Canonical	0.611	10239	10569	39	174297
M5	A	AL	Canonical	0.332	12952	13227	72	3339
M7	A	AL	Canonical	0.324	23618	24243	75	2818
M8	A	AL	Weak Canonical	0.322	13989	14204	76	NA
M8del	A	DD	Weak/Non	0.161	27207	3082	79	122158
M9	A	AL	Canonical	0.345	40030	41925	71	23736
N	A	DD	Weak Canonical	0.511	16049.5	1314	54	460820
X1	C	MS	Canonical	1.119	22956	24010	1	147704
X10	C	MS	Canonical	0.586	30269	31112	44	191511
X11	A	ID	Weak/Non	0.454	16162	16699	61	62449
X13	A	AL	Canonical	0.606	10179	10445	41	24970
X18	A	AL	Canonical	0.779	25463	27627	13	634347
X2	A	AL	Canonical	0.992	23087	24107	3	562367
X3	A	ID	Canonical	0.711	56480	58403	23	128995
X4	A	AL	Weak Canonical	0.522	8107	8198	51	17310
X5	A	AL	Canonical	0.715	34210	35801	21	361929
X6	A	ID	Strong/Unique	0.516	33078	4001	53	2727
X7	A	AL	Weak/Non	0.461	109006	4159	60	NA
X8	C	CL	Canonical	0.912	70274	75755	6	435690
X9	A	AL	Canonical	0.759	53171	56175	15	719328
