## Supplemental Table 6 for "PRDM9-mediated meiotic hotspot specification is constrained in humans despite extensive sequence diversity"

### Sheet: Sheet1
Combination	Total_Peaks	Peaks_MajorAllele	Peaks_MinorAllele	Shared_Peaks	Unique_Peaks	Ratio
A-C	32486	6050	6087	1623	18726	1:1
A-B	21466	5863	1412	4210	9981	4:1
A-L4	29156	12446	2454	306	13950	5:1
A-L14	60768	8824	11441	1950	38553	1:1
A-L19	34115	10771	8155	1264	13925	1:1
A-N	10610	3208	903	2320	4179	3.5:1
A-C11	45668	3351	24291	5520	12506	1:7.5
A-I	13382	2352	7198	1440	2392	1:3
A-A7	7922	4248	566	702	2406	7.5:1
A-E	41122	6534	1254	257	33077	5:1
C-L4	25550	13545	567	2805	8633	26.5:1
A-X7	11928	3621	1589	2165	4553	2:1
A-L41	7603	2719	472	2437	1975	6:1
